# Macrophages expressing chimeric cytokine receptors have an inflammatory phenotype and anti-tumoral activity upon IL-10 or TGFβ stimulation

**DOI:** 10.1101/2024.10.01.615826

**Authors:** Sabrina Traxel, Florian Schmidt, Corina Beerli, Dinh-Van Vuong, Roberto F. Speck, Simon Bredl

## Abstract

**Background:** Triple-negative breast cancer (TNBC) is a highly aggressive subtype of breast cancer that lacks hormone receptors and HER2 amplification, making it unresponsive to standard hormone or HER2-targeted therapies. Although immune checkpoint inhibitors (ICIs) have shown promise in tumors with high lymphocyte infiltration, their efficacy remains limited in tumors with minimal lymphocyte infiltration. To overcome this challenge, we developed a novel approach to reprogram tumor-associated macrophages (TAMs) from an immunosuppressive to an inflammatory phenotype within the tumor microenvironment (TME), aiming to enhance therapeutic outcomes in TNBC.

**Methods:** We designed a chimeric cytokine receptor (ChCR) that triggers STAT1 signaling upon stimulation with IL-10 or TGFβ, cytokines prevalent in the TME that typically drive immunosuppression. Human primary macrophages were transduced with a lentiviral vector expressing the ChCR. Changes in their phenotype, secretome, and transcriptome were analyzed following stimulation. The anti-tumoral activity of these reprogrammed macrophages was assessed using co-culture assays with 3D TNBC spheroids.

**Results:** ChCR-expressing macrophages showed robust STAT1 activation in response to IL-10 or TGFβ stimulation, resulting in an inflammatory phenotype similar to IFNγ activation, as confirmed by phenotypic markers, and transcriptomic profiling. These ChCR-stimulated macrophages demonstrated significant anti-tumoral effects in 3D TNBC spheroids. Moreover, ChCR stimulation led to the upregulation of *CXCL9* and *CXCL10*, chemokines essential for lymphocyte recruitment, and genes associated with good response to ICIs.

**Conclusion:** We successfully engineered ChCRs that reprogram TAMs within an IL-10- and TGFβ-rich environment, inducing an inflammatory phenotype and anti-tumoral activity. The expression of *CXCL9* and *CXCL10* further supports lymphocyte recruitment, potentially facilitating greater lymphocyte infiltration and disrupting the immunosuppressive TME. This approach offers a promising strategy to improve immunotherapy outcomes in TNBC patients, particularly those with low immune cell infiltration, thereby addressing a critical unmet clinical need.

**What is already known on this topic**

Low T cell infiltration in triple negative breast cancer is associated with bad prognosis and non-responsiveness to immune checkpoint inhibitor in combination with chemotherapy. The presence of macrophages with an inflammatory phenotype is associated with T cell infiltration and better prognosis. The tumor microenvironment (TME), however, is rich in immunosuppressive cytokines like IL-10 and TGFβ, rendering macrophages immunosuppressive. Thus, reprogramming macrophages in the TME could benefit patients with low T cell infiltration.

**What this study adds**

We have designed a chimeric cytokine receptors (ChCR) that bind IL-10 or TGFβ and induces an IFNγ-like inflammatory signaling and thus utilizes the local presence of immunosuppressive cytokines to reprogram macrophages. ChCR expressing macrophages show an inflammatory phenotype in the presence of immunosuppressive cytokines IL-10 or TGFβ and have an anti-tumoral activity *in vitro*.

**How this study might affect research, practice or policy –**

Our study is a starting point to explore ChCR-expressing macrophages as an adoptive cell therapy. Such therapy has the potential to attract T cells into the tumor and thereby boost the adaptive anti-tumoral immune response and response to immune checkpoint inhibitors. Moreover, our data suggest that such genetically-engineered macrophages have direct anti-tumoral activity.
