## Supplementary Table 1 for "Macrophages expressing chimeric cytokine receptors have an inflammatory phenotype and anti-tumoral activity upon IL-10 or TGFβ stimulation"

### Sheet: Uniprot sequences ChCR design
Supplementary Table 1: Uniprot aminoacid sequences used for the design of the ChCR chains
ChCR	Signal peptide	Extracellular domain	Linker	Transmembrane domain	Cytosolic domain
IL10RA ChCR	IFNGR1	IL10RA	Glycine serine	IFNGR1	IFNGR1
	AA1-17	AA22-235		AA246-266	AA267-489
IL10RB ChCR	IFNGR2	IL10RB	Glycine serine	IFNGR2	IFNGR2
	AA1-21	AA20-220		AA248-268	AA269-337
TGFBR1 ChCR	IFNGR1	TGFBR1	Glycine serine	IFNGR1	IFNGR1
	AA1-17	AA34-126		AA246-266	AA267-489
TGFBR2 ChCR	IFNGR2	TGFBR2	Glycine serine	IFNGR2	IFNGR2
	AA1-21	AA23-166		AA248-268	AA269-337
