## Supplementary table 2 for "Macrophages expressing chimeric cytokine receptors have an inflammatory phenotype and anti-tumoral activity upon IL-10 or TGFβ stimulation"

### Sheet: Response genes in IL10 ChCR
Supplementary Table 2. Genes upregulated in macrophages from patients responding to anti-PDL-1 (Zhang et al, Cancer Cell, 2021). Shown are results from differential gene exprssion analysis data from mock transduced IL-10 stimulated vs. IL-10 ChCR transduced IL-10 stimulated
Gene Name	Log2 Fold change	pValue	fdr
SERPING1	4.47807	8.8959e-112	5.5546e-108
HLA-DQA1	3.3034	1.95944e-97	6.11737e-94
C1QB	3.23102	1.41578e-41	5.89341e-39
STAT1	2.63521	1.16222e-40	4.39812e-38
CD74	1.9413	7.49212e-38	2.52869e-35
HLA-DRB5	1.97039	4.56837e-37	1.50131e-34
HLA-DRB1	1.93999	3.90171e-36	1.1884e-33
CXCL9	12.8895	2.4962e-33	6.23452e-31
C1QA	2.7558	1.71365e-31	4.11539e-29
CALHM6	6.08452	3.4024e-28	7.08153e-26
HLA-DRA	2.05418	2.72185e-27	5.15007e-25
HLA-DMB	1.68177	2.81989e-25	4.6953e-23
SCPEP1	1.31882	9.38656e-21	1.20845e-18
STX11	1.23158	3.67625e-18	4.09902e-16
ALDH2	1.4666	7.54289e-18	7.98268e-16
HLA-DMA	1.19375	2.28454e-17	2.33847e-15
HLA-A	1.03736	4.70645e-17	4.62788e-15
B2M	1.03354	7.38663e-17	7.15072e-15
FGL2	1.73929	8.26575e-17	7.94021e-15
SAT1	0.938653	6.09595e-14	4.42594e-12
HLA-C	0.921632	6.30735e-13	4.12389e-11
IER3	1.08825	1.48034e-12	9.38398e-11
LYZ	1.08162	1.73889e-11	9.24052e-10
TNF	2.05354	1.16442e-10	5.52901e-09
IFITM1	7.49766	1.46207e-10	6.91603e-09
HLA-E	0.709502	1.43807e-08	5.01636e-07
C15orf48	0.811929	2.14246e-08	7.2704e-07
ITM2B	0.769671	3.1577e-08	1.02614e-06
CYBB	0.72786	2.96269e-07	8.13145e-06
LAP3	0.683538	7.2133e-07	1.798e-05
IL18BP	1.01753	8.32479e-07	2.03843e-05
HERPUD1	0.824015	3.2303e-06	6.79124e-05
CREG1	0.648212	3.85527e-06	7.89255e-05
ADAMDEC1	0.710441	5.80814e-06	0.000112803
CSTA	0.649732	1.02358e-05	0.000185523
TMEM176B	0.618222	1.2215e-05	0.000216022
DNASE2	0.673902	2.02855e-05	0.00033687
G0S2	0.958578	5.57338e-05	0.000817866
UBD	8.48624	8.08307e-05	0.00112532
ABCA1	0.596811	0.000137768	0.00176453
CTSC	0.819282	0.000159681	0.00199809
TOR3A	0.689723	0.000194347	0.00236157
TNFSF13B	2.46915	0.000194591	0.00236157
PNRC1	0.572361	0.000264965	0.00304406
NINJ1	0.58333	0.000666563	0.00638259
IL18	0.530184	0.00149181	0.0122725

### Sheet: Response genes in TGFB ChCR
Supplementary Table 2. Genes upregulated in macrophages from patients responding to anti-PDL-1 (Zhang et al, Cancer Cell, 2021). Shown are results from differential gene exprssion analysis data from mock transduced TGFb stimulated vs. TGFb ChCR transduced TGFb stimulated
Gene Name	Log2 Fold change	pValue	fdr
SERPING1	5.04709	3.02861e-94	7.60122e-91
HLA-DQA1	3.4388	2.07161e-78	3.71381e-75
CXCL9	14.4211	6.66762e-62	5.97657e-59
SOD2	2.20851	7.20106e-51	4.30315e-48
CALHM6	6.82783	2.88269e-46	1.24741e-43
IL18BP	2.3073	6.1087e-44	2.32297e-41
FGL2	4.0661	4.13159e-40	1.40128e-37
HLA-DRA	2.11882	4.68586e-39	1.50777e-36
HLA-DRB1	1.75617	4.57888e-38	1.40147e-35
HLA-DRB5	1.74216	6.46686e-35	1.69068e-32
LAP3	2.1452	1.56541e-30	3.44638e-28
SLAMF8	1.95757	1.80341e-30	3.90189e-28
CD74	1.83138	6.36207e-26	1.0505e-23
STAT1	2.16349	9.0114e-25	1.37754e-22
ICAM1	2.28371	1.98676e-22	2.68084e-20
TNF	3.50687	2.69127e-22	3.55502e-20
SCPEP1	1.29439	3.04935e-20	3.7516e-18
STX11	1.93625	1.34643e-16	1.36261e-14
ADAMDEC1	1.28163	7.2227e-15	6.29428e-13
HLA-DMA	1.05654	4.88019e-13	3.66715e-11
HLA-DMB	1.08058	3.3432e-12	2.35695e-10
B2M	0.969665	7.26368e-12	4.92713e-10
HLA-E	1.03653	2.36884e-09	1.17496e-07
SAT1	0.845789	2.38922e-09	1.17578e-07
CYBB	0.829292	2.64815e-09	1.28805e-07
HLA-A	0.773702	1.41139e-08	6.18006e-07
TNFSF13B	1.89066	8.24015e-08	3.19153e-06
TXN	0.799353	8.46503e-08	3.26646e-06
SERPINA1	0.856303	8.97178e-08	3.43253e-06
IER3	0.95134	1.02734e-07	3.9067e-06
TMEM176A	1.01478	1.09229e-07	4.12867e-06
TMEM176B	1.19319	2.512e-07	8.6602e-06
CTSL	1.05945	6.85436e-07	2.18869e-05
CHI3L1	1.0229	9.24127e-07	2.91379e-05
C1QB	3.30917	1.04308e-06	3.23199e-05
HLA-C	0.69273	1.86093e-06	5.30747e-05
PLEK	0.860865	2.36066e-06	6.67207e-05
CREG1	0.667367	3.44585e-06	9.42092e-05
UBD	10.1571	4.37654e-06	0.000117103
IFITM1	8.26288	4.58499e-06	0.000122159
PPA1	0.87642	6.98657e-06	0.000179293
JUNB	0.614425	1.63559e-05	0.000385809
CCL4L2	1.78646	1.7892e-05	0.000418114
CTSZ	0.673836	2.16193e-05	0.000494171
HERPUD1	0.754143	5.35167e-05	0.00107453
C15orf48	0.726546	5.84978e-05	0.00116337
G0S2	1.09833	6.46289e-05	0.00126921
RAB20	0.566303	0.000285029	0.00454489
LILRB4	0.740974	0.000350291	0.00541039
FYB1	0.60407	0.000547294	0.00783229
NFKBIA	0.651291	0.000609455	0.00862238
IL4I1	0.514043	0.000908573	0.011964
CCL4	1.72852	0.00115822	0.0145783
NFE2L2	0.507058	0.00420637	0.0418059
C1orf54	0.696167	0.0051672	0.0493479
